# Mitochondrial NAD-malic enzyme subunits modulate early fungal penetration and differentially shape the *Arabidopsis* proteome

**DOI:** 10.64898/2026.11.20.768030

**Authors:** Maria del Pilar Martinez, Alexander Fray, Ioana Nica, Noah Ditz, Julia Seufer, Christiane Rohrbach, Philipp Westhoff, Holger Eubel, Lars M. Voll, Veronica G. Maurino

## Abstract

Mitochondrial NAD-dependent malic enzyme (NAD-ME) couples organic acid metabolism to cellular redox balance through the conversion of malate to pyruvate, accompanied by NADH production. In *Arabidopsis thaliana*, NAD-ME is mainly a heterodimer of two distinct subunits, ME1 and ME2, which their individual physiological roles remain poorly understood. In this study, we use *me1*, *me2* and *me1/me2* mutant lines to investigated the contributions of both subunits to metabolic homeostasis, proteome organization, and susceptibility to the hemibiotrophic fungus *Colletotrichum higginsianum*. Under standard growth conditions, loss of ME2 reduces ME1 protein abundance to approximately 20% of wild-type levels despite sustained ME1 transcript accumulation, whereas ME2 protein abundance remained at approximately 75% of wild-type levels in the absence of ME1. These findings suggest an asymmetric interdependence between NAD-ME subunits, with ME2 playing a role in maintaining ME1 protein abundance. Consistent with these differences, the basal proteome of *me1* plants closely resembled that of wild type, whereas *me2* and *me1/me2* exhibit extensive and overlapping proteomic changes, particularly reduced abundances of photosynthesis-associated proteins, without detectable impairment of photosynthetic performance. Diel metabolite profiling revealed selective changes in organic acid and sugar levels, indicating distinct contributions of the ME subunits to primary metabolism. Interestingly, loss of either one, or both subunits, significantly reduces penetration rates of the fungal pathogen *C. higginsianum*. Despite this shared interaction phenotype, fungal infection induces extensive proteomic remodeling in *me1*, whereas comparatively few changes occurred in *me2* and *me1/me2*. Notably, several proteins reduce upon infection in *me1* are already less abundant in non-infected ME2-deficient plants. Together, these findings highlight the distinct contributions of NAD-ME subunits to proteome organization and metabolic homeostasis and suggest that NAD-ME influences cellular conditions that favor successful fungal penetration.
