## Supplementary Data 3 for "Mitochondrial NAD-malic enzyme subunits modulate early fungal penetration and differentially shape the *Arabidopsis* proteome"

### Sheet: LOW-VennDiagram
Supplementary Data 3: Intersection analysis to indetify protein groups commony changing by infection in me1 and in control conditions by the lack of ME2. VennDiagramm intersections of the lower and higher accumulated proteins in me1 (infected vs mock) and, me2 and me1/me2 (against Col-0 under control conditions). I:infected, M:mock, C:control.
me1 I vs M 201 LOW	me2 vs Col-0 C 161 LOW	me1me2 vs Col-0 C 124 LOW	23 common elements in "me1 I vs M" and "me2 vs Col-0 C":	17 common elements in "me1 I vsM", "me2 vs Col-0 C" and "me1me2 vs Col-0 ":	9 common elements in "me1 I vsM" and "me1me2 vs Col-0 ":	31 common elements in "me2 vs Col-0 C" and "me1me2 vs Col-0 ":				log2FC me1 I vs M	log2FC me2 vs col0	log2FC me1/me2 vs col-0	FC me1 I vs M	FC me2 vs col0	FC me1/me2 vs col-0
AT2G39730	AT2G39730	AT2G39730	AT5G60670	AT2G39730	AT1G73990	AT1G20340			AT2G39730	-2.65002	-2.3863	-2.30134	6.27675	5.22815	4.92915
AT5G08050	AT4G15000	AT2G47400	AT1G12900	AT5G08050	AT1G21500	AT3G07230			AT5G08050	-2.30429	-1.52942	-1.34016	4.93923	2.88669	2.5318
AT2G47400	AT2G47400	AT5G08050	AT3G02780	AT2G47400	AT5G45680	AT3G44590			AT2G47400	-1.90682	-1.58398	-1.37701	3.74983	2.99795	2.5973
AT4G33430	AT5G08050	AT5G06690	AT4G26300	AT1G03600	AT1G17130	AT5G22480			AT1G03600	-1.38224	-1.18964	-1.10782	2.60673	2.28095	2.1552
AT1G09270	ATCG00150	AT5G64200	AT3G13300	AT1G62480	AT2G03420	AT4G34230			AT1G62480	-1.13406	-1.05271	-0.860299	2.19475	2.07442	1.81541
AT5G60670	AT5G60860	AT4G15240	AT1G51400	AT1G13930	AT3G44100	AT1G49975			AT1G13930	-1.08193	-1.07725	-0.933084	2.11687	2.11001	1.90935
AT4G12340	AT1G21880	AT2G07340	AT2G36410	AT3G20570	AT5G55160	AT4G13615			AT3G20570	-1.06518	-0.766983	-0.748663	2.09243	1.70171	1.68024
AT1G03600	AT1G20340	AT1G03600	AT3G59600	AT3G62410	AT5G44130	AT1G49430			AT3G62410	-1.01731	-0.974121	-0.965742	2.02415	1.96444	1.95307
ATCG01070	AT3G62870	AT1G47200	ATCG00150	AT3G11940	AT3G56900	AT2G01290			AT3G11940	-0.913354	-0.986792	-0.943317	1.88342	1.98177	1.92294
AT3G11250	AT3G61130	AT2G01290	AT1G74880	AT5G06690		AT1G79850			AT5G06690	-0.881933	-1.18044	-1.21234	1.84284	2.26646	2.31714
AT3G06035	AT4G03150	AT3G07230	AT2G03870	AT2G07340		AT1G47200			AT2G07340	-0.846861	-0.820302	-1.14088	1.79858	1.76578	2.20515
AT1G12900	AT5G51550	AT2G03420	AT3G27160	AT2G25060		AT3G60600			AT2G25060	-0.74782	-0.632848	-0.828773	1.67925	1.55062	1.77617
AT5G42790	AT3G13300	AT1G16320	AT2G44650	AT4G10100		AT4G21280			AT4G10100	-0.677676	-0.677635	-0.89218	1.59956	1.59952	1.85598
AT1G03130	AT3G02780	AT2G27710	AT5G24490	AT2G44610		AT1G31812			AT2G44610	-0.659366	-1.14703	-0.953932	1.57939	2.21458	1.93714
AT3G02780	AT1G03600	AT5G22480	AT4G32915	AT1G31330		AT4G20330			AT1G31330	-0.627469	-0.905369	-0.854593	1.54485	1.87302	1.80825
AT1G75760	AT5G06690	AT3G51010	AT5G27770	AT2G37270		AT5G41685			AT2G37270	-0.562624	-0.591098	-0.688249	1.47695	1.50639	1.61133
AT2G15050	AT5G67560	AT3G62410	AT5G03690	AT3G12780		AT4G10920			AT3G12780	-0.409855	-0.470388	-0.47693	1.32855	1.38548	1.39178
AT3G16190	AT2G36410	AT5G64130	AT2G45180			AT4G11570
AT4G26300	AT2G44610	AT2G44610	AT1G26160			AT1G75280
AT1G66100	AT5G23740	AT3G11940	AT3G45230			AT1G02910
AT4G00026	AT3G18760	AT1G13930	AT1G47550			AT2G38120
AT1G80230	AT1G65520	AT3G60600	AT5G20920			AT2G30870
ATCG00520	AT3G20540	AT4G10100	AT3G55460			AT4G01310
AT1G62480	AT1G23090	AT1G79850				AT3G09860
AT5G51010	AT5G27770	AT3G05730				AT5G25752
AT5G15970	AT1G13930	AT4G34230				AT3G15850
AT5G55850	AT1G74880	AT1G62480				AT5G43070
AT5G28220	AT4G32590	AT1G56440				AT3G29090
AT1G13930	AT1G62480	AT1G49975				AT4G39040
AT3G20570	AT5G60670	AT1G31330				AT5G63380
AT5G19860	AT1G17260	AT2G38120				AT1G09310
AT3G62410	AT3G04560	AT2G25060
ATCG00730	AT3G07230	AT1G77940
AT3G10020	AT2G03870	AT1G21500
AT5G56010	AT5G46160	AT1G64355
AT3G13300	AT3G11940	AT3G20570
AT3G06050	AT3G12345	AT5G39340
AT1G76460	AT3G44590	AT1G20340
AT1G73990	AT1G51400	AT5G48870
AT1G21500	AT3G62410	AT1G73990
AT1G51400	AT1G70820	AT1G74670
AT2G36410	AT3G20930	AT3G44100
ATCG00500	AT3G07110	AT1G01730
AT3G46440	AT2G39010	AT5G41685
AT3G11940	AT4G26300	AT2G09990
AT2G02850	AT2G36160	AT3G03330
AT1G04520	AT4G32915	AT1G49430
AT5G59680	AT3G52150	AT1G75280
AT5G06690	AT1G31330	AT2G37270
AT1G67090	AT1G77840	AT2G30270
AT3G59600	AT5G22480	AT3G44590
ATCG00150	AT3G27160	AT1G11060
AT1G74880	AT2G45180	AT3G22460
AT5G11110	AT4G34230	AT1G13100
AT3G10220	AT5G08180	AT5G60600
AT3G45050	AT2G07340	AT2G27200
AT5G45680	AT3G05560	AT2G41430
AT1G50732	AT1G49975	AT5G53180
AT2G29690	AT4G18430	AT5G43070
ATCG00760	AT5G20650	AT1G73885
AT2G07340	AT3G20570	AT5G45680
AT5G14570	AT4G29400	AT2G30870
AT5G06290	AT1G72610	AT4G39040
AT5G45550	AT1G32550	AT1G44920
AT3G45140	AT3G63510	AT3G56900
AT1G17130	AT4G13615	AT4G34290
AT2G03870	AT3G52730	AT4G11570
AT1G07990	AT3G01790	AT4G21280
AT2G38230	AT3G59600	AT1G31812
AT1G78995	AT1G49430	AT5G11270
AT3G24420	AT1G12900	AT5G63380
AT3G23760	AT2G14120	AT3G09860
AT1G68730	AT2G01290	AT3G47070
AT1G64880	AT1G26160	AT1G71730
AT5G19750	AT5G24490	AT4G13615
AT2G25060	AT1G79850	AT4G32130
AT2G36430	AT1G10940	AT4G37480
AT3G27160	AT1G47200	AT5G63030
AT2G42530	AT4G10100	AT1G25420
AT2G17300	AT5G48460	AT4G10920
AT5G16450	AT3G60600	AT3G62450
AT2G28950	AT4G26210	AT5G44130
AT1G15930	AT4G21280	AT3G61580
AT3G15480	AT5G48580	AT3G15850
AT5G59880	AT2G25060	AT5G52010
AT2G44650	AT1G78800	AT1G68400
AT4G02770	AT1G31812	AT1G02910
AT3G07880	AT2G21790	AT2G33330
AT5G24490	AT4G20330	AT2G44310
AT4G10100	AT5G41685	AT4G20780
AT3G26650	AT2G37270	AT5G26940
AT2G03420	AT4G39050	AT5G25752
AT3G16400	AT4G10920	AT2G42770
AT2G30060	AT4G11570	AT5G44790
AT1G73670	AT1G75280	AT4G01310
AT2G44610	AT3G55460	AT4G33945
AT2G20725	AT4G17600	AT3G12780
AT4G32915	AT5G03690	AT2G20370
AT5G12860	AT5G56140	AT3G04470
AT3G52760	AT2G42320	AT1G09310
AT3G12180	AT1G02910	AT4G24930
AT4G14100	AT3G53900	AT5G42070
AT1G53440	AT1G01470	AT4G09650
AT5G16570	AT2G24490	AT2G44620
AT3G02730	AT2G38120	AT1G29850
ATCG01060	AT2G44650	AT5G55160
ATMG00990	AT1G36390	AT2G20010
AT1G31330	AT1G15290	AT3G29090
AT5G42190	AT2G30870	AT4G20330
AT5G27770	AT5G17620	AT2G39360
AT1G55670	AT4G01310	AT1G17130
AT4G11960	AT1G02140	AT2G01110
AT3G08580	AT5G30510	AT1G30240
AT5G03690	AT5G47320	AT2G20270
AT2G45180	AT3G09860	AT5G40370
AT4G10300	AT4G28750	AT3G58570
AT1G68060	AT1G16890	AT4G21540
AT5G58770	AT5G25752	AT1G51680
AT4G02060	AT1G76090	AT5G16660
AT3G44100	AT5G20920	AT5G05860
AT4G22890	AT3G15850	AT3G55250
AT1G72150	AT3G12780	AT1G74790
AT2G37270	AT5G19460	AT3G27050
AT5G37360	AT4G32720	AT5G67360
AT4G30340	AT5G43070
AT3G26900	AT3G13920
AT3G46010	AT1G50710
AT5G55510	AT5G53350
AT3G11820	AT3G29090
AT5G27290	AT2G36310
AT5G55160	AT4G39040
AT4G01150	AT4G34740
AT5G58030	AT3G48140
AT1G26160	AT5G03420
AT4G17340	AT3G03920
AT2G18250	AT5G27700
AT4G22260	AT2G16600
AT2G43790	AT5G17770
AT3G28270	AT1G01970
AT5G23590	AT3G56640
AT1G79720	AT5G27120
AT5G39510	AT5G49510
AT1G71170	AT5G63380
AT4G02860	AT1G09310
AT5G23060	AT1G77180
AT5G64290	AT5G45490
AT5G21060	AT1G02280
AT5G66570	AT1G47550
AT1G76080	AT1G47290
AT2G47620	AT5G02870
AT5G58590	AT2G18700
AT1G10950	AT2G33210
AT5G20490	AT1G09020
AT5G11420	AT3G45230
AT1G08660	AT3G22320
AT3G61820	AT2G42130
AT4G36440	AT3G16370
AT4G15802	AT5G20980
AT1G54500	AT5G04430
AT5G44130	AT2G30200
AT1G71720	ATCG00770
AT1G06680
AT2G39730
AT3G25920
AT1G42970
AT4G36530
AT3G56900
AT3G48420
AT4G34020
AT1G01140
AT1G17190
AT3G51260
AT3G04790
AT5G65840
AT2G26900
AT3G12780
AT3G45230
AT4G27440
AT3G55800
AT2G24440
AT3G55330
AT1G47550
AT1G68300
AT5G20920
AT1G12840
ATCG00350
AT2G45770
AT1G64500
AT1G67280
AT3G19450
AT1G79340
AT5G16260
AT3G55460
AT1G09430
AT1G23310
AT3G28760
AT5G54310
AT1G14030
AT1G79440
AT3G55440
AT3G18080

### Sheet: string_mapping_17proteins_commo
#queryIndex	queryItem	stringId	preferredName	annotation
1	AT2G39730	3702.P10896	RCA	Ribulose bisphosphate carboxylase/oxygenase activase, chloroplastic; Activation of RuBisCO (ribulose-1,5-bisphosphate carboxylase/oxygenase; EC 4.1.1.39) involves the ATP-dependent carboxylation of the epsilon-amino group of lysine leading to a carbamate structure.
2	AT5G08050	3702.Q9SD79	F13G24.250	Wiskott-aldrich syndrome family protein, putative (DUF1118).
3	AT2G47400	3702.O22914	CP12-1	Calvin cycle protein CP12-1, chloroplastic; Acts as a linker essential in the assembly of a core complex of PRK/GAPDH. Coordinates the reversible inactivation of chloroplast enzymes GAPDH and PRK during darkness in photosynthetic tissues.
4	AT1G03600	3702.Q9LR64	PSB27-1	Photosystem II repair protein PSB27-H1, chloroplastic; Probably involved in repair of photodamaged photosystem II (PSII).
5	AT1G62480	3702.Q9SXE9	T3P18.4	Vacuolar calcium-binding protein-like protein.
6	AT1G13930	3702.Q9XI93	F7A19.2	Oleosin-B3-like protein.
7	AT3G20570	3702.Q9LJU1	ENODL9	Predicted GPI-anchored protein.
8	AT3G62410	3702.Q9LZP9	CP12-2	Calvin cycle protein CP12-2, chloroplastic; Acts as a linker essential in the assembly of a core complex of PRK/GAPDH. Coordinates the reversible inactivation of chloroplast enzymes GAPDH and PRK during darkness in photosynthetic tissues. Belongs to the CP12 family.
9	AT3G11940	3702.P51427	RPS5B	40S ribosomal protein S5-2; Belongs to the universal ribosomal protein uS7 family.
10	AT5G06690	3702.Q9FG36	WCRKC1	Thioredoxin-like 3-1, chloroplastic; Probable thiol-disulfide oxidoreductase that may participate in various redox reactions.
11	AT2G07340	3702.Q94AF7	PFD1	At2g07350/T13E11.12.
12	AT2G25060	3702.Q9SK27	ENODL14	Early nodulin-like protein 1.
13	AT4G10100	3702.Q8GW25	F28M11.30	RNA-binding (RRM/RBD/RNP motifs) family protein.
14	AT2G44610	3702.O80501	RABH1B	Ras-related protein RABH1b; Protein transport. Regulator of membrane traffic from the Golgi apparatus towards the endoplasmic reticulum (ER). Binds GTP and GDP and possesses intrinsic GTPase activity (By similarity). Belongs to the small GTPase superfamily. Rab family.
15	AT1G31330	3702.Q9SHE8	PSAF	Photosystem I reaction center subunit III, chloroplastic; Participates in efficiency of electron transfer from plastocyanin to P700 (or cytochrome c553 in algae and cyanobacteria). This plastocyanin-docking protein contributes to the specific association of plastocyanin to PSI.
16	AT2G37270	3702.Q9ZUT9	RPS5A	40S ribosomal protein S5-1.
17	AT3G12780	3702.Q9LD57	PGK1	Phosphoglycerate kinase 1, chloroplastic; Belongs to the phosphoglycerate kinase family.

### Sheet: HIGH-VennDiagram
me1 IvsM 120 HIGH	me2 vs Col-0 C 157 HIGH	me1me2 vs Col-0 C 140 HIGH	12 common elements in "me1 I vs M " and "me2 vs Col-0 C":	4 common elements in "me1 I vs M ", "me2 vs Col-0 C" and "me1me2 vs Col-0 ":	7 common elements in "me1 I vs M " and "me1me2 vs Col-0 ":	52 common elements in "me2 vs Col-0 C" and "me1me2 vs Col-0 ":
AT1G55020	AT2G24090	AT2G39970	ATMG01360	AT5G15320	AT1G55020	AT5G47690
AT4G00360	AT1G77090	AT4G37880	AT5G47640	AT4G01700	AT2G39970	AT5G08380
AT5G20290	AT1G10830	AT4G02580	AT5G44110	AT2G01970	AT3G17820	AT4G26570
AT1G22360	AT3G27890	AT2G41620	AT2G29630	AT3G25585	AT2G24020	AT2G18330
AT5G66090	AT5G47690	AT4G30620	AT4G39730		AT3G04500	AT1G74020
AT3G51820	AT4G14570	AT1G14000	AT5G25140		AT4G30620	AT3G05280
AT5G24650	ATCG01100	AT5G41520	AT3G58500		AT2G16940	AT4G16444
AT1G14810	AT4G31140	AT3G10670	AT4G21190			AT2G27170
AT1G80930	AT1G08770	AT2G24020	AT3G26450			AT1G51560
AT1G71880	AT1G20560	AT5G08380	AT5G18850			AT1G78290
AT3G18420	AT5G38530	AT1G24360	AT4G27990			AT3G05950
AT4G25550	AT5G49950	AT4G23650	AT4G33480			AT3G45640
AT2G02050	AT5G14930	AT1G55020				AT5G21105
AT1G04860	AT5G04890	AT1G74020				AT5G13570
AT3G46510	AT1G09070	AT2G41560				AT3G14150
AT4G37040	AT5G47910	AT5G59410				AT1G26690
AT1G14510	AT3G63520	AT1G73250				AT2G41560
AT5G45510	AT5G08380	AT4G16444				AT5G14450
AT1G43560	AT3G50110	AT5G21105				AT5G66040
AT2G09990	AT2G32540	AT4G29350				AT1G52410
AT5G19180	AT1G08980	AT5G36890				AT4G24160
AT4G02480	AT1G78680	AT4G12390				AT5G16550
ATCG00650	AT5G44730	AT3G61650				AT1G02145
AT5G15320	AT5G02240	AT4G14950				AT5G59410
AT3G49560	AT4G23670	AT1G73230				AT5G43750
AT2G39970	AT2G20920	AT5G47690				AT5G12480
AT5G18400	AT2G20930	AT4G11980				AT5G10730
AT3G14600	AT1G62630	AT2G32120				AT1G22370
AT2G36130	AT2G45820	AT2G45470				AT5G01600
AT3G13410	AT2G24280	AT5G24530				AT1G43580
AT1G62180	AT1G17860	AT2G18330				AT2G18110
AT5G49720	AT4G26570	AT2G38410				AT2G21190
ATMG01360	AT1G27030	AT5G03370				AT1G68230
AT3G17820	AT3G47930	AT3G17820				AT2G44050
AT1G14830	AT3G20240	AT5G15320				AT5G50950
AT1G56330	AT4G25680	AT1G22430				AT5G39850
AT3G58580	AT2G35450	AT3G27110				AT3G27380
AT2G42230	AT4G36195	AT2G36880				AT5G01220
AT3G12260	AT2G03550	AT5G42890				AT5G64330
AT5G18110	AT1G64900	AT5G58220				AT3G32980
AT5G11900	AT4G37800	AT4G14440				AT1G64150
AT2G15690	AT1G49650	AT3G09300				AT5G22080
AT3G17170	AT1G07040	AT1G44170				AT4G18100
AT4G13850	AT2G18330	AT5G13570				AT2G46650
AT1G49540	AT2G17840	AT3G05950				AT4G14680
AT1G25220	AT2G24330	AT3G05420				AT5G66510
AT5G67380	AT5G41210	AT4G26570				AT5G12080
AT1G33980	AT5G44110	AT1G22370				AT1G52400
AT1G73030	AT1G74020	AT1G78290				AT1G72930
AT2G31610	AT3G05280	AT5G64330				AT4G24350
AT1G65220	AT4G01700	AT3G45640				AT3G13720
AT3G13200	AT5G05710	AT1G21700				AT5G40670
AT1G18540	AT4G16444	AT3G05280
AT4G32760	AT3G23820	AT4G01700
AT3G12915	AT2G32090	AT1G74210
AT5G35530	AT2G27170	AT5G22350
AT3G04710	AT5G16370	AT3G04500
AT1G02130	AT3G61070	AT3G10520
AT4G01700	AT4G37470	AT3G08840
AT4G09730	AT2G02180	AT5G39850
AT4G31420	AT3G58530	AT1G71180
AT5G67510	AT1G12460	AT5G07830
AT3G18410	AT1G51560	AT2G46140
AT1G80750	AT1G78290	AT5G66860
AT3G14100	AT3G05950	AT2G16940
AT2G03350	AT5G19450	AT5G48760
AT1G64710	AT4G00230	AT3G14150
AT2G24020	AT3G45640	AT5G10730
AT3G56010	AT1G19570	AT5G43750
AT2G38960	AT5G21105	AT5G51880
AT5G47640	AT1G02335	AT5G59920
AT1G14670	AT5G13570	AT2G21190
AT5G44110	AT1G55850	AT2G16070
AT1G66070	AT3G42950	AT4G18040
AT5G04600	AT5G18850	AT1G51560
AT1G09970	AT5G25980	AT4G26750
AT2G34420	AT4G23690	AT1G26690
AT5G53920	AT3G14150	AT4G22745
AT5G13160	AT1G26690	AT4G14430
AT2G01970	AT5G57000	AT1G02145
AT1G29965	AT1G08160	AT4G08520
AT2G29630	AT5G15320	AT5G17170
AT4G39730	AT1G53530	AT3G27380
AT5G23670	AT2G41560	AT1G79470
AT2G38170	AT5G14450	AT5G47870
AT5G48630	AT3G26450	AT1G52410
AT5G25140	AT5G06870	AT5G16550
AT5G43330	AT2G29630	AT5G22080
AT2G16440	AT4G13510	AT2G36990
AT1G66580	AT5G66040	AT2G27170
AT3G12030	AT3G16470	AT5G66040
AT3G04500	AT1G68600	AT3G43670
AT3G56340	AT1G52410	AT5G09810
AT3G05410	AT2G42500	AT5G01220
AT2G46540	AT4G24160	AT1G28600
AT3G17160	AT5G16550	AT2G43760
AT4G37090	AT4G21190	AT4G24160
AT3G58500	AT1G02145	AT2G01970
AT4G10140	AT1G76570	AT2G46650
AT5G54500	AT5G59410	AT1G51590
AT1G23360	AT3G15160	AT2G01540
AT4G21190	AT5G15760	AT5G10610
AT4G04970	AT5G43750	AT1G18630
AT3G07430	AT5G12480	AT5G01600
AT4G20150	AT5G10730	AT3G53890
AT5G36290	AT2G15970	AT3G27280
AT2G42680	AT3G44860	AT1G68230
AT3G26450	AT5G03080	AT5G50950
AT4G21990	AT1G22370	AT3G18800
AT4G39200	AT2G43620	AT3G59890
AT1G01820	AT5G01600	AT3G32980
AT5G06660	AT5G35690	AT2G44050
AT5G18850	AT1G43580	AT4G01940
AT4G25630	AT5G24420	AT2G38840
AT5G25130	AT2G18110	AT5G14450
AT4G34910	AT2G21190	AT3G10540
AT3G25585	AT5G13370	AT5G40670
AT4G27990	AT1G68230	AT1G64150
AT4G30620	AT2G44050	AT3G25585
AT5G17000	AT5G50950	AT1G43580
AT5G65200	AT1G69850	AT2G18110
AT3G18000	AT1G10230	AT5G47840
AT5G61500	AT5G25140	AT5G12480
AT2G20830	AT5G43060	AT3G46040
AT2G16940	AT5G39850	AT5G57170
AT3G60210	AT3G27380	AT5G12080
AT4G33480	AT5G01220	AT4G24350
AT3G57490	AT3G25585	AT5G19140
AT5G17630	AT3G26370	AT4G14680
ATCG00710	AT2G47800	AT5G20010
	AT5G64330	AT1G52400
	AT2G02390	AT5G27150
	AT3G32980	AT1G21270
	AT4G27990	AT1G72930
	AT1G64150	AT1G18740
	AT1G14210	AT1G02920
	AT5G22080	AT1G32580
	AT5G47640	AT4G18100
	AT4G18100	AT5G66510
	AT2G46650	AT3G13720
	ATMG01360
	AT3G47430
	AT3G58500
	AT2G01970
	AT1G79410
	AT4G14680
	AT5G66510
	AT5G12080
	AT1G52400
	AT4G29960
	AT1G72930
	AT4G33480
	AT4G39730
	AT4G24350
	AT3G13720
	AT4G22300
	AT5G40670
